# Global Evaluation of Congenital Heart Disease-Associated Non-Coding Variants

**DOI:** 10.64898/2025.12.02.691900

**Authors:** Edwin G. Peña-Martínez, Shreya Sharma, Joshua G. Medina-Feliciano, Elise Root, Lois G. Parks, Marissa Granitto, Diego A. Pomales-Matos, Jean L. Messon-Bird, Adriana C. Barreiro-Rosario, Leandro Sanabria-Alberto, Alejandro Rivera-Madera, Jessica M. Rodríguez-Ríos, Rosalba Velázquez-Roig, Juan A. Figueroa-Rosado, Mackenzie Noon, Omer A. Donmez, Carmy Forney, Hayley K. Hesse, Katelyn A. Dunn, Xiaoting Chen, Matthew R. Hass, Lucinda P. Lawson, Matthew T. Weirauch, Leah C. Kottyan, Steven K. Reilly, Devesh Bhimsaria, José A. Rodríguez-Martínez

## Abstract

Genome-wide association studies (GWAS) have mapped thousands of congenital heart disease (CHD)-associated variants within non-coding regions of the genome. Non-coding variants can alter regulatory mechanisms, such as transcription factor (TF) binding control of gene expression, potentially contributing human diseases. However, with the increasing number of disease-associated variants, comprehensive functional validation remains a significant challenge. In this work, we developed a novel method called SNP Bind-n-Seq to evaluate >3,000 CHD-risk variants for allelic binding for the cardiac TFs NKX2-5, GATA4, and TBX5 in a high-throughput manner. These binding affinity data sets were coupled with a massively parallel reporter assay (MPRA) to screen CHD-risk variant genotype-dependent regulatory activity. We identified 170 variants that exhibit allelic TF binding and 187 that modulate gene expression. Combining both approaches revealed three high-confidence variants with genotype-dependent TF binding, genotype-dependent transcriptional activity, and eQTL behavior in cardiac cells. Collectively, this study provides the first combined high-throughput biochemical and functional genomic evaluation of thousands of CHD-risk variants.

**Highlights:**

- Allelic binding affinity measurements of ∼9,600 variants for NKX2-5, GATA4, and TBX5
- EvaluaFon of >3,000 CHD-risk variants for genotype-dependent regulatory acFvity
- InteracFon networks idenFfy funcFonal variants and genes involving cardiac eQTLs

**Graphical Abstract:** 
