## Supplemental Data 5 for "Global Evaluation of Congenital Heart Disease-Associated Non-Coding Variants"

### Sheet: Readme
Sheet_name	Description
TF_binding_cardiac_eQTL	Variants in cardiac eQTL that exhibited differential TF binding through SNP Bind-n-Seq
MPRA_cardiac_eQTL	Variants in cardiac eQTL that exhibited differential transcriptional activity through MPRA

### Sheet: MPRA_cardiac_eQTL
Gencode Id	Gene Symbol	Variant Id	SNP Id	P-Value	NES	Tissue
ENSG00000167912.7	ENSG00000167912	chr8_59240515_G_C_b38	rs10504289	2.9e-08	0.48	Heart - Left Ventricle
ENSG00000198846.6	TOX	chr8_59240515_G_C_b38	rs10504289	4.2e-08	0.43	Heart - Left Ventricle
ENSG00000138767.14	CNOT6L	chr4_77919797_AATAT_A_b38	rs10618413	2.7e-11	-0.25	Heart - Atrial Appendage
ENSG00000138767.14	CNOT6L	chr4_77919797_AATAT_A_b38	rs10618413	3.7e-10	-0.21	Heart - Left Ventricle
ENSG00000143387.14	CTSK	chr1_150669683_C_T_b38	rs11204689	1.6e-19	-0.37	Heart - Atrial Appendage
ENSG00000143387.14	CTSK	chr1_150669683_C_T_b38	rs11204689	2.7e-11	-0.25	Heart - Left Ventricle
ENSG00000143437.21	ARNT	chr1_150669683_C_T_b38	rs11204689	7.3e-10	0.38	Heart - Left Ventricle
ENSG00000143420.19	ENSA	chr1_150669683_C_T_b38	rs11204689	0.00015	0.13	Heart - Left Ventricle
ENSG00000237781.3	ADAMTSL4-AS2	chr1_150669683_C_T_b38	rs11204689	0.00016	0.35	Heart - Atrial Appendage
ENSG00000143387.14	CTSK	chr1_150597762_G_A_b38	rs11585460	3.6e-18	-0.31	Heart - Atrial Appendage
ENSG00000143387.14	CTSK	chr1_150597762_G_A_b38	rs11585460	4.6e-09	-0.19	Heart - Left Ventricle
ENSG00000143437.21	ARNT	chr1_150597762_G_A_b38	rs11585460	2.2e-06	0.25	Heart - Left Ventricle
ENSG00000143420.19	ENSA	chr1_150597762_G_A_b38	rs11585460	4.7e-05	0.12	Heart - Left Ventricle
ENSG00000237781.3	ADAMTSL4-AS2	chr1_150597762_G_A_b38	rs11585460	4.8e-05	0.32	Heart - Atrial Appendage
ENSG00000100744.15	GSKIP	chr14_96286975_G_T_b38	rs12435477	3.4e-23	0.27	Heart - Left Ventricle
ENSG00000100744.15	GSKIP	chr14_96286975_G_T_b38	rs12435477	3e-15	0.28	Heart - Atrial Appendage
ENSG00000182050.14	MGAT4C	chr12_86219369_T_TA_b38	rs141926480	1.5e-16	-0.41	Heart - Atrial Appendage
ENSG00000182050.14	MGAT4C	chr12_86219369_T_TA_b38	rs141926480	1.9e-06	-0.26	Heart - Left Ventricle
ENSG00000233527.10	ZNF529-AS1	chr19_36760186_C_T_b38	rs147887366	1.1e-12	0.63	Heart - Atrial Appendage
ENSG00000226686.9	LINC01535	chr19_36760186_C_T_b38	rs147887366	6.5e-09	0.63	Heart - Atrial Appendage
ENSG00000233527.10	ZNF529-AS1	chr19_36760186_C_T_b38	rs147887366	3.5e-08	0.55	Heart - Left Ventricle
ENSG00000226686.9	LINC01535	chr19_36760186_C_T_b38	rs147887366	8.7e-08	0.57	Heart - Left Ventricle
ENSG00000254004.7	ZNF260	chr19_36760186_C_T_b38	rs147887366	3.4e-05	0.27	Heart - Left Ventricle
ENSG00000186020.13	ZNF529	chr19_36760186_C_T_b38	rs147887366	8e-05	-0.19	Heart - Atrial Appendage
ENSG00000267041.6	ZNF850	chr19_36760186_C_T_b38	rs147887366	0.00011	0.35	Heart - Left Ventricle
ENSG00000182050.14	MGAT4C	chr12_86245446_G_T_b38	rs1542780	2.5e-13	-0.37	Heart - Atrial Appendage
ENSG00000182050.14	MGAT4C	chr12_86245446_G_T_b38	rs1542780	1.3e-07	-0.3	Heart - Left Ventricle
ENSG00000138767.14	CNOT6L	chr4_77841985_C_T_b38	rs17002829	1.3e-12	-0.32	Heart - Atrial Appendage
ENSG00000138767.14	CNOT6L	chr4_77841985_C_T_b38	rs17002829	6.8e-12	-0.27	Heart - Left Ventricle
ENSG00000143387.14	CTSK	chr1_150699786_T_C_b38	rs1932864	2.1e-16	0.29	Heart - Atrial Appendage
ENSG00000143387.14	CTSK	chr1_150699786_T_C_b38	rs1932864	8.7e-09	0.19	Heart - Left Ventricle
ENSG00000143437.21	ARNT	chr1_150699786_T_C_b38	rs1932864	3.9e-07	-0.27	Heart - Left Ventricle
ENSG00000237781.3	ADAMTSL4-AS2	chr1_150699786_T_C_b38	rs1932864	0.00023	-0.29	Heart - Atrial Appendage
ENSG00000173540.14	GMPPB	chr3_49997204_T_G_b38	rs1986599	2.2e-15	0.37	Heart - Atrial Appendage
ENSG00000173540.14	GMPPB	chr3_49997204_T_G_b38	rs1986599	3.5e-12	0.35	Heart - Left Ventricle
ENSG00000004534.15	RBM6	chr3_49997204_T_G_b38	rs1986599	7.6e-10	-0.29	Heart - Atrial Appendage
ENSG00000004534.15	RBM6	chr3_49997204_T_G_b38	rs1986599	3.3e-08	-0.25	Heart - Left Ventricle
ENSG00000178252.19	WDR6	chr3_49997204_T_G_b38	rs1986599	5.5e-05	0.18	Heart - Left Ventricle
ENSG00000145020.16	AMT	chr3_49997204_T_G_b38	rs1986599	6.8e-05	-0.13	Heart - Atrial Appendage
ENSG00000243477.6	NAA80	chr3_49997204_T_G_b38	rs1986599	0.00044	0.15	Heart - Left Ventricle
ENSG00000138767.14	CNOT6L	chr4_77883188_A_T_b38	rs200185252	3.6e-11	-0.28	Heart - Left Ventricle
ENSG00000138767.14	CNOT6L	chr4_77883188_A_T_b38	rs200185252	3.4e-10	-0.3	Heart - Atrial Appendage
ENSG00000137411.19	VARS2	chr6_30930665_C_T_b38	rs2517457	2.8e-85	0.79	Heart - Atrial Appendage
ENSG00000137411.19	VARS2	chr6_30930665_C_T_b38	rs2517457	3.1e-56	0.7	Heart - Left Ventricle
ENSG00000204580.14	DDR1	chr6_30930665_C_T_b38	rs2517457	5.4e-06	-0.17	Heart - Left Ventricle
ENSG00000204580.14	DDR1	chr6_30930665_C_T_b38	rs2517457	5.7e-06	-0.12	Heart - Atrial Appendage
ENSG00000137411.19	VARS2	chr6_30930657_A_G_b38	rs2532927	2.8e-85	0.79	Heart - Atrial Appendage
ENSG00000137411.19	VARS2	chr6_30930657_A_G_b38	rs2532927	3.1e-56	0.7	Heart - Left Ventricle
ENSG00000204580.14	DDR1	chr6_30930657_A_G_b38	rs2532927	5.4e-06	-0.17	Heart - Left Ventricle
ENSG00000204580.14	DDR1	chr6_30930657_A_G_b38	rs2532927	5.7e-06	-0.12	Heart - Atrial Appendage
ENSG00000137411.19	VARS2	chr6_30925449_C_G_b38	rs2532939	2.8e-85	0.79	Heart - Atrial Appendage
ENSG00000137411.19	VARS2	chr6_30925449_C_G_b38	rs2532939	3.1e-56	0.7	Heart - Left Ventricle
ENSG00000204580.14	DDR1	chr6_30925449_C_G_b38	rs2532939	5.4e-06	-0.17	Heart - Left Ventricle
ENSG00000204580.14	DDR1	chr6_30925449_C_G_b38	rs2532939	5.7e-06	-0.12	Heart - Atrial Appendage
ENSG00000054983.17	GALC	chr14_88089100_G_C_b38	rs2896074	5.2e-06	0.2	Heart - Left Ventricle
ENSG00000137411.19	VARS2	chr6_30860829_G_T_b38	rs3094109	4.3e-20	0.42	Heart - Atrial Appendage
ENSG00000137411.19	VARS2	chr6_30860829_G_T_b38	rs3094109	7e-14	0.34	Heart - Left Ventricle
ENSG00000204580.14	DDR1	chr6_30860829_G_T_b38	rs3094109	1.1e-11	-0.17	Heart - Atrial Appendage
ENSG00000204580.14	DDR1	chr6_30860829_G_T_b38	rs3094109	1.3e-05	-0.15	Heart - Left Ventricle
ENSG00000137411.19	VARS2	chr6_30840171_A_G_b38	rs3130786	1.1e-19	0.41	Heart - Atrial Appendage
ENSG00000137411.19	VARS2	chr6_30840171_A_G_b38	rs3130786	1.1e-13	0.34	Heart - Left Ventricle
ENSG00000204580.14	DDR1	chr6_30840171_A_G_b38	rs3130786	1.1e-11	-0.17	Heart - Atrial Appendage
ENSG00000204580.14	DDR1	chr6_30840171_A_G_b38	rs3130786	1.1e-05	-0.15	Heart - Left Ventricle
ENSG00000143387.14	CTSK	chr1_150959797_C_T_b38	rs34090972	5.3e-17	-0.35	Heart - Atrial Appendage
ENSG00000143437.21	ARNT	chr1_150959797_C_T_b38	rs34090972	2.2e-10	0.4	Heart - Left Ventricle
ENSG00000143387.14	CTSK	chr1_150959797_C_T_b38	rs34090972	7.7e-09	-0.22	Heart - Left Ventricle
ENSG00000237781.3	ADAMTSL4-AS2	chr1_150959797_C_T_b38	rs34090972	0.00012	0.36	Heart - Atrial Appendage
ENSG00000088298.13	EDEM2	chr20_34999395_G_C_b38	rs3746435	1.8e-20	-0.33	Heart - Atrial Appendage
ENSG00000088298.13	EDEM2	chr20_34999395_G_C_b38	rs3746435	4.5e-17	-0.3	Heart - Left Ventricle
ENSG00000101000.6	PROCR	chr20_34999395_G_C_b38	rs3746435	9.7e-14	-0.37	Heart - Left Ventricle
ENSG00000100991.12	TRPC4AP	chr20_34999395_G_C_b38	rs3746435	5.7e-07	-0.18	Heart - Atrial Appendage
ENSG00000100983.12	GSS	chr20_34999395_G_C_b38	rs3746435	7.4e-06	-0.16	Heart - Left Ventricle
ENSG00000101460.13	MAP1LC3A	chr20_34999395_G_C_b38	rs3746435	0.00011	0.13	Heart - Left Ventricle
ENSG00000101460.13	MAP1LC3A	chr20_34999395_G_C_b38	rs3746435	0.00014	0.13	Heart - Atrial Appendage
ENSG00000143387.14	CTSK	chr1_150876205_G_C_b38	rs3820541	6.6e-19	-0.37	Heart - Atrial Appendage
ENSG00000143387.14	CTSK	chr1_150876205_G_C_b38	rs3820541	6.8e-11	-0.25	Heart - Left Ventricle
ENSG00000143437.21	ARNT	chr1_150876205_G_C_b38	rs3820541	3.5e-09	0.37	Heart - Left Ventricle
ENSG00000143420.19	ENSA	chr1_150876205_G_C_b38	rs3820541	0.00014	0.13	Heart - Left Ventricle
ENSG00000138767.14	CNOT6L	chr4_77851621_A_T_b38	rs4078523	7.1e-13	-0.28	Heart - Left Ventricle
ENSG00000138767.14	CNOT6L	chr4_77851621_A_T_b38	rs4078523	3.2e-12	-0.31	Heart - Atrial Appendage
ENSG00000243477.6	NAA80	chr3_50850431_C_T_b38	rs4130897	2.7e-05	0.19	Heart - Left Ventricle
ENSG00000114378.17	HYAL1	chr3_50850431_C_T_b38	rs4130897	0.00035	-0.18	Heart - Left Ventricle
ENSG00000197748.13	CFAP43	chr10_104182546_T_C_b38	rs569856	5.1e-07	0.25	Heart - Atrial Appendage
ENSG00000088298.13	EDEM2	chr20_34966958_C_T_b38	rs6120772	4.3e-20	-0.33	Heart - Atrial Appendage
ENSG00000088298.13	EDEM2	chr20_34966958_C_T_b38	rs6120772	2.3e-16	-0.29	Heart - Left Ventricle
ENSG00000101000.6	PROCR	chr20_34966958_C_T_b38	rs6120772	2.3e-14	-0.38	Heart - Left Ventricle
ENSG00000100983.12	GSS	chr20_34966958_C_T_b38	rs6120772	2.7e-07	-0.19	Heart - Left Ventricle
ENSG00000100991.12	TRPC4AP	chr20_34966958_C_T_b38	rs6120772	1.9e-06	-0.17	Heart - Atrial Appendage
ENSG00000101460.13	MAP1LC3A	chr20_34966958_C_T_b38	rs6120772	9.1e-06	0.15	Heart - Left Ventricle
ENSG00000101460.13	MAP1LC3A	chr20_34966958_C_T_b38	rs6120772	5.5e-05	0.13	Heart - Atrial Appendage
ENSG00000078814.18	MYH7B	chr20_34966958_C_T_b38	rs6120772	0.00018	0.12	Heart - Left Ventricle
ENSG00000101000.6	PROCR	chr20_34966958_C_T_b38	rs6120772	0.00029	-0.17	Heart - Atrial Appendage
ENSG00000182050.14	MGAT4C	chr12_86289776_C_A_b38	rs7303642	3.6e-21	-0.48	Heart - Atrial Appendage
ENSG00000182050.14	MGAT4C	chr12_86289776_C_A_b38	rs7303642	8.8e-10	-0.34	Heart - Left Ventricle
ENSG00000177868.12	SVBP	chr1_42007988_C_A_b38	rs7546128	6e-05	-0.19	Heart - Atrial Appendage
ENSG00000138767.14	CNOT6L	chr4_77871593_T_C_b38	rs7689226	6.5e-14	-0.24	Heart - Left Ventricle
ENSG00000138767.14	CNOT6L	chr4_77871593_T_C_b38	rs7689226	3.1e-13	-0.26	Heart - Atrial Appendage
ENSG00000137411.19	VARS2	chr6_30918238_T_G_b38	rs9262291	2.8e-85	0.79	Heart - Atrial Appendage
ENSG00000137411.19	VARS2	chr6_30918238_T_G_b38	rs9262291	3.1e-56	0.7	Heart - Left Ventricle
ENSG00000204580.14	DDR1	chr6_30918238_T_G_b38	rs9262291	5.4e-06	-0.17	Heart - Left Ventricle
ENSG00000204580.14	DDR1	chr6_30918238_T_G_b38	rs9262291	5.7e-06	-0.12	Heart - Atrial Appendage
ENSG00000137411.19	VARS2	chr6_30918573_C_G_b38	rs9262293	2.8e-85	0.79	Heart - Atrial Appendage
ENSG00000137411.19	VARS2	chr6_30918573_C_G_b38	rs9262293	3.1e-56	0.7	Heart - Left Ventricle
ENSG00000204580.14	DDR1	chr6_30918573_C_G_b38	rs9262293	5.4e-06	-0.17	Heart - Left Ventricle
ENSG00000204580.14	DDR1	chr6_30918573_C_G_b38	rs9262293	5.7e-06	-0.12	Heart - Atrial Appendage
ENSG00000137411.19	VARS2	chr6_30869677_AT_A_b38	rs9278787	4.3e-20	0.42	Heart - Atrial Appendage
ENSG00000137411.19	VARS2	chr6_30869677_AT_A_b38	rs9278787	7e-14	0.34	Heart - Left Ventricle
ENSG00000204580.14	DDR1	chr6_30869677_AT_A_b38	rs9278787	1.1e-11	-0.17	Heart - Atrial Appendage
ENSG00000204580.14	DDR1	chr6_30869677_AT_A_b38	rs9278787	1.3e-05	-0.15	Heart - Left Ventricle
ENSG00000137411.19	VARS2	chr6_30923927_C_CCG_b38	rs9281079	2.8e-85	0.79	Heart - Atrial Appendage
ENSG00000137411.19	VARS2	chr6_30923927_C_CCG_b38	rs9281079	3.1e-56	0.7	Heart - Left Ventricle
ENSG00000204580.14	DDR1	chr6_30923927_C_CCG_b38	rs9281079	5.4e-06	-0.17	Heart - Left Ventricle
ENSG00000204580.14	DDR1	chr6_30923927_C_CCG_b38	rs9281079	5.7e-06	-0.12	Heart - Atrial Appendage
ENSG00000031691.7	CENPQ	chr6_49516933_G_A_b38	rs9395502	1.4e-05	0.17	Heart - Left Ventricle
ENSG00000031691.7	CENPQ	chr6_49516933_G_A_b38	rs9395502	0.00013	0.17	Heart - Atrial Appendage

### Sheet: TF_binding_cardiac_eQTL
Gencode Id	Gene Symbol	Variant Id	SNP Id	P-Value	NES	Tissue
ENSG00000258744.3	ENSG00000258744	chr14_24580835_A_G_b38	rs2332402	3.2e-08	0.44	Heart - Atrial Appendage
ENSG00000258744.3	ENSG00000258744	chr14_24580835_A_G_b38	rs2332402	2.7e-05	0.36	Heart - Left Ventricle
ENSG00000138767.14	CNOT6L	chr4_78012435_G_A_b38	rs4859901	7.3e-10	0.25	Heart - Left Ventricle
ENSG00000138767.14	CNOT6L	chr4_78012435_G_A_b38	rs4859901	8.4e-10	0.27	Heart - Atrial Appendage
ENSG00000138767.14	CNOT6L	chr4_77998565_G_A_b38	rs7697219	1.2e-11	0.26	Heart - Atrial Appendage
ENSG00000138767.14	CNOT6L	chr4_77998565_G_A_b38	rs7697219	2.5e-10	0.22	Heart - Left Ventricle
ENSG00000138759.20	FRAS1	chr4_77998565_G_A_b38	rs7697219	3.2e-05	0.23	Heart - Atrial Appendage
ENSG00000182050.14	MGAT4C	chr12_86204741_A_G_b38	rs839150	2e-05	-0.18	Heart - Atrial Appendage
ENSG00000182050.14	MGAT4C	chr12_86263586_T_C_b38	rs2465147	2.1e-06	-0.2	Heart - Atrial Appendage
ENSG00000137411.19	VARS2	chr6_30864286_C_T_b38	rs2535326	4.8e-63	0.71	Heart - Atrial Appendage
ENSG00000137411.19	VARS2	chr6_30864286_C_T_b38	rs2535326	1.6e-38	0.58	Heart - Left Ventricle
ENSG00000240053.8	LY6G5B	chr6_30864286_C_T_b38	rs2535326	8.8e-06	-0.11	Heart - Atrial Appendage
ENSG00000204580.14	DDR1	chr6_30864286_C_T_b38	rs2535326	2.9e-05	-0.11	Heart - Atrial Appendage
ENSG00000204580.14	DDR1	chr6_30864286_C_T_b38	rs2535326	7.4e-05	-0.15	Heart - Left Ventricle
ENSG00000204525.18	HLA-C	chr6_30864286_C_T_b38	rs2535326	0.00012	-0.16	Heart - Left Ventricle
ENSG00000138767.14	CNOT6L	chr4_77886744_A_G_b38	rs6838630	1.2e-13	-0.24	Heart - Left Ventricle
ENSG00000138767.14	CNOT6L	chr4_77886744_A_G_b38	rs6838630	3.9e-13	-0.26	Heart - Atrial Appendage
ENSG00000054983.17	GALC	chr14_88066890_A_G_b38	rs4144361	4.4e-07	0.22	Heart - Left Ventricle
ENSG00000197748.13	CFAP43	chr10_104242514_T_C_b38	rs649254	7.1e-05	0.2	Heart - Atrial Appendage
ENSG00000138767.14	CNOT6L	chr4_77963993_C_A_b38	rs10856991	8.5e-11	0.24	Heart - Atrial Appendage
ENSG00000138767.14	CNOT6L	chr4_77963993_C_A_b38	rs10856991	1.8e-09	0.2	Heart - Left Ventricle
ENSG00000182050.14	MGAT4C	chr12_86288161_C_T_b38	rs7963957	3.6e-21	-0.48	Heart - Atrial Appendage
ENSG00000182050.14	MGAT4C	chr12_86288161_C_T_b38	rs7963957	8.8e-10	-0.34	Heart - Left Ventricle
ENSG00000272221.1	ENSG00000272221	chr6_31399065_A_T_b38	rs28366144	2.3e-74	-0.99	Heart - Atrial Appendage
ENSG00000272221.1	ENSG00000272221	chr6_31399065_A_T_b38	rs28366144	1e-71	-0.93	Heart - Left Ventricle
ENSG00000204520.14	MICA	chr6_31399065_A_T_b38	rs28366144	1.2e-36	-0.54	Heart - Left Ventricle
ENSG00000204520.14	MICA	chr6_31399065_A_T_b38	rs28366144	4.2e-29	-0.49	Heart - Atrial Appendage
ENSG00000277402.1	MIR6891	chr6_31399065_A_T_b38	rs28366144	2.6e-06	0.26	Heart - Atrial Appendage
ENSG00000213719.8	CLIC1	chr6_31399065_A_T_b38	rs28366144	1.9e-05	0.086	Heart - Left Ventricle
ENSG00000277402.1	MIR6891	chr6_31399065_A_T_b38	rs28366144	9.2e-05	0.22	Heart - Left Ventricle
ENSG00000166928.11	MS4A14	chr11_60510509_G_A_b38	rs75292430	2.5e-13	0.32	Heart - Atrial Appendage
ENSG00000166927.13	MS4A7	chr11_60510509_G_A_b38	rs75292430	1.2e-08	0.17	Heart - Atrial Appendage
ENSG00000166928.11	MS4A14	chr11_60510509_G_A_b38	rs75292430	6e-06	0.2	Heart - Left Ventricle
ENSG00000182050.14	MGAT4C	chr12_86192477_C_T_b38	rs2452814	9.3e-06	-0.19	Heart - Atrial Appendage
ENSG00000182050.14	MGAT4C	chr12_86187168_G_C_b38	rs863392	5.5e-06	-0.19	Heart - Atrial Appendage
ENSG00000182050.14	MGAT4C	chr12_86286628_G_T_b38	rs7135741	1e-06	-0.21	Heart - Atrial Appendage
ENSG00000166928.11	MS4A14	chr11_60522784_T_C_b38	rs4939392	2.1e-08	-0.25	Heart - Atrial Appendage
ENSG00000166927.13	MS4A7	chr11_60522784_T_C_b38	rs4939392	7.5e-08	-0.16	Heart - Atrial Appendage
ENSG00000137411.19	VARS2	chr6_30930910_C_T_b38	rs2844652	2.8e-85	0.79	Heart - Atrial Appendage
ENSG00000137411.19	VARS2	chr6_30930910_C_T_b38	rs2844652	3.1e-56	0.7	Heart - Left Ventricle
ENSG00000204580.14	DDR1	chr6_30930910_C_T_b38	rs2844652	5.4e-06	-0.17	Heart - Left Ventricle
ENSG00000204580.14	DDR1	chr6_30930910_C_T_b38	rs2844652	5.7e-06	-0.12	Heart - Atrial Appendage
ENSG00000138767.14	CNOT6L	chr4_77852136_C_T_b38	rs73827437	6.5e-14	-0.24	Heart - Left Ventricle
ENSG00000138767.14	CNOT6L	chr4_77852136_C_T_b38	rs73827437	3.1e-13	-0.26	Heart - Atrial Appendage
ENSG00000054983.17	GALC	chr14_88066059_G_A_b38	rs10873389	7.4e-06	0.19	Heart - Left Ventricle
ENSG00000054983.17	GALC	chr14_88089100_G_C_b38	rs2896074	5.2e-06	0.2	Heart - Left Ventricle
ENSG00000182050.14	MGAT4C	chr12_86286139_G_A_b38	rs7135177	1.1e-06	-0.21	Heart - Atrial Appendage
ENSG00000138767.14	CNOT6L	chr4_77915738_C_T_b38	rs6854989	2.7e-11	-0.25	Heart - Atrial Appendage
ENSG00000138767.14	CNOT6L	chr4_77915738_C_T_b38	rs6854989	3.7e-10	-0.21	Heart - Left Ventricle
ENSG00000177868.12	SVBP	chr1_42052861_A_T_b38	rs11210570	1.9e-06	-0.22	Heart - Atrial Appendage
ENSG00000137411.19	VARS2	chr6_30867051_A_C_b38	rs3131030	4.3e-20	0.42	Heart - Atrial Appendage
ENSG00000137411.19	VARS2	chr6_30867051_A_C_b38	rs3131030	7e-14	0.34	Heart - Left Ventricle
ENSG00000204580.14	DDR1	chr6_30867051_A_C_b38	rs3131030	1.1e-11	-0.17	Heart - Atrial Appendage
ENSG00000204580.14	DDR1	chr6_30867051_A_C_b38	rs3131030	1.3e-05	-0.15	Heart - Left Ventricle
ENSG00000137411.19	VARS2	chr6_30854994_C_A_b38	rs3130653	4.3e-20	0.42	Heart - Atrial Appendage
ENSG00000137411.19	VARS2	chr6_30854994_C_A_b38	rs3130653	7e-14	0.34	Heart - Left Ventricle
ENSG00000204580.14	DDR1	chr6_30854994_C_A_b38	rs3130653	1.1e-11	-0.17	Heart - Atrial Appendage
ENSG00000204580.14	DDR1	chr6_30854994_C_A_b38	rs3130653	1.3e-05	-0.15	Heart - Left Ventricle
ENSG00000166928.11	MS4A14	chr11_60554583_G_C_b38	rs9667664	1.5e-12	-0.32	Heart - Atrial Appendage
ENSG00000166927.13	MS4A7	chr11_60554583_G_C_b38	rs9667664	5e-07	-0.15	Heart - Atrial Appendage
ENSG00000166928.11	MS4A14	chr11_60554583_G_C_b38	rs9667664	4.7e-05	-0.18	Heart - Left Ventricle
ENSG00000269893.9	SNHG8	chr4_118343006_T_C_b38	rs6854766	1.4e-07	0.19	Heart - Left Ventricle
ENSG00000269893.9	SNHG8	chr4_118343006_T_C_b38	rs6854766	3e-05	0.13	Heart - Atrial Appendage
ENSG00000138767.14	CNOT6L	chr4_77895433_T_C_b38	rs4388114	6.6e-14	-0.24	Heart - Left Ventricle
ENSG00000138767.14	CNOT6L	chr4_77895433_T_C_b38	rs4388114	3.1e-13	-0.26	Heart - Atrial Appendage
ENSG00000177868.12	SVBP	chr1_41984700_A_G_b38	rs689277	3.3e-06	-0.23	Heart - Atrial Appendage
ENSG00000182050.14	MGAT4C	chr12_86202552_T_A_b38	rs839154	1.2e-06	-0.21	Heart - Atrial Appendage
ENSG00000182050.14	MGAT4C	chr12_86205220_A_G_b38	rs839148	2.7e-06	-0.2	Heart - Atrial Appendage
ENSG00000137411.19	VARS2	chr6_30851376_T_C_b38	rs3130651	4.3e-20	0.42	Heart - Atrial Appendage
ENSG00000137411.19	VARS2	chr6_30851376_T_C_b38	rs3130651	7e-14	0.34	Heart - Left Ventricle
ENSG00000204580.14	DDR1	chr6_30851376_T_C_b38	rs3130651	1.1e-11	-0.17	Heart - Atrial Appendage
ENSG00000204580.14	DDR1	chr6_30851376_T_C_b38	rs3130651	1.3e-05	-0.15	Heart - Left Ventricle
ENSG00000138767.14	CNOT6L	chr4_77836727_A_G_b38	rs57246363	6.5e-13	-0.32	Heart - Atrial Appendage
ENSG00000138767.14	CNOT6L	chr4_77836727_A_G_b38	rs57246363	6.8e-12	-0.27	Heart - Left Ventricle
ENSG00000182050.14	MGAT4C	chr12_86203236_C_G_b38	rs839151	1.1e-06	-0.21	Heart - Atrial Appendage
ENSG00000138767.14	CNOT6L	chr4_77908795_G_A_b38	rs4417999	2e-11	-0.26	Heart - Left Ventricle
ENSG00000138767.14	CNOT6L	chr4_77908795_G_A_b38	rs4417999	4.4e-11	-0.29	Heart - Atrial Appendage
ENSG00000182050.14	MGAT4C	chr12_86289776_C_A_b38	rs7303642	3.6e-21	-0.48	Heart - Atrial Appendage
ENSG00000182050.14	MGAT4C	chr12_86289776_C_A_b38	rs7303642	8.8e-10	-0.34	Heart - Left Ventricle
ENSG00000138767.14	CNOT6L	chr4_77938409_C_T_b38	rs2174080	8.2e-11	-0.24	Heart - Atrial Appendage
ENSG00000138767.14	CNOT6L	chr4_77938409_C_T_b38	rs2174080	4.1e-10	-0.21	Heart - Left Ventricle
ENSG00000137411.19	VARS2	chr6_30859377_A_G_b38	rs3131029	4.3e-20	0.42	Heart - Atrial Appendage
ENSG00000137411.19	VARS2	chr6_30859377_A_G_b38	rs3131029	7e-14	0.34	Heart - Left Ventricle
ENSG00000204580.14	DDR1	chr6_30859377_A_G_b38	rs3131029	1.1e-11	-0.17	Heart - Atrial Appendage
ENSG00000204580.14	DDR1	chr6_30859377_A_G_b38	rs3131029	1.3e-05	-0.15	Heart - Left Ventricle
ENSG00000137411.19	VARS2	chr6_30866943_C_A_b38	rs3132574	4.3e-20	0.42	Heart - Atrial Appendage
ENSG00000137411.19	VARS2	chr6_30866943_C_A_b38	rs3132574	7e-14	0.34	Heart - Left Ventricle
ENSG00000204580.14	DDR1	chr6_30866943_C_A_b38	rs3132574	1.1e-11	-0.17	Heart - Atrial Appendage
ENSG00000204580.14	DDR1	chr6_30866943_C_A_b38	rs3132574	1.3e-05	-0.15	Heart - Left Ventricle
ENSG00000137411.19	VARS2	chr6_30915079_A_G_b38	rs1264300	2.8e-85	0.79	Heart - Atrial Appendage
ENSG00000137411.19	VARS2	chr6_30915079_A_G_b38	rs1264300	3.1e-56	0.7	Heart - Left Ventricle
ENSG00000204580.14	DDR1	chr6_30915079_A_G_b38	rs1264300	5.4e-06	-0.17	Heart - Left Ventricle
ENSG00000204580.14	DDR1	chr6_30915079_A_G_b38	rs1264300	5.7e-06	-0.12	Heart - Atrial Appendage
ENSG00000182050.14	MGAT4C	chr12_86285280_A_C_b38	rs2406123	7.4e-07	-0.21	Heart - Atrial Appendage
ENSG00000177868.12	SVBP	chr1_42065336_A_T_b38	rs6699171	7e-07	-0.24	Heart - Atrial Appendage
ENSG00000249249.2	TICAM2-AS1	chr5_115577667_G_A_b38	rs256995	1e-07	0.19	Heart - Left Ventricle
ENSG00000249249.2	TICAM2-AS1	chr5_115577667_G_A_b38	rs256995	4e-07	0.16	Heart - Atrial Appendage
